# Zebrafish *her3* knockout impacts developmental and cancer-related gene signatures

**DOI:** 10.1101/2022.02.25.482038

**Authors:** Matthew R. Kent, Delia Calderon, Katherine M. Silvius, Collette A. LaVigne, Matthew V. Cannon, Genevieve C. Kendall

**Affiliations:** Center for Childhood Cancer & Blood Diseases, The Abigail Wexner Research Institute, Nationwide Children’s Hospital, Columbus, OH 43205, USA; Molecular, Cellular, and Developmental Biology Ph.D. Program, The Ohio State University, Columbus, OH 43210, USA; Department of Molecular Biology, UT Southwestern Medical Center, Dallas, TX 75390, USA; Department of Pediatrics, The Ohio State University College of Medicine, Columbus, OH 43205, USA

**Keywords:** her3/HES3, functional genomics, zebrafish, CRISPR/Cas9 knockout, neural development, transcriptomics

## Abstract

*HES3* is a basic helix-loop-helix transcription factor that regulates neural stem cell renewal during development. *HES3* overexpression is predictive of reduced overall survival in patients with fusion-positive rhabdomyosarcoma, a pediatric cancer that resembles immature and undifferentiated skeletal muscle. However, the mechanisms of *HES3* cooperation in fusion-positive rhabdomyosarcoma are unclear and are likely related to *her3*/*HES3’s* role in neurogenesis. To investigate *HES3’s* function during development, we generated a zebrafish CRISPR/Cas9 knockout of *her3*, the zebrafish ortholog of *HES3*. Loss of *her3* is not embryonic lethal and adults exhibit expected Mendelian ratios. Embryonic *her3* zebrafish mutants are significantly smaller than wildtype and a subset present with lens defects as adults. Transcriptomic analysis of *her3* mutant embryos indicates that genes involved in organ development, such as *pctp and grinab*, are significantly downregulated. Further, differentially expressed genes in *her3* knockout embryos are enriched for HOX and SOX10 motifs. Several cancer-related gene pathways are impacted, including the inhibition of matrix metalloproteinases. Altogether, this new model is a powerful system to study *her3/HES3*-mediated neural development and its misappropriation in cancer contexts.

**Summary Statement:** Here, we generate and characterize a zebrafish *her3*/*HES3* knockout to elucidate the functional role of *her3*/*HES3*, a transcriptional repressor, in neural development and tumorigenic processes.
