## Supplemental Tables for "Zebrafish *her3* knockout impacts developmental and cancer-related gene signatures": Table S1.xlsx

### Sheet: 2-4-2022_TableS1_D1
Sample Name	Condition	Collection Time	Sequenced Reads	Uniquely Aligned Reads	Genic Reads
her3_38aa_1_24hpf	Her3 38aa knockout	24hpf	45718767	27189186	20765441
her3_38aa_2_24hpf	Her3 38aa knockout	24hpf	43296698	26008259	19847372
her3_38aa_3_24hpf	Her3 38aa knockout	24hpf	48104294	28895105	22122173
her3_38aa_1_72hpf	Her3 38aa knockout	72hpf	47238002	26929001	19138354
her3_38aa_2_72hpf	Her3 38aa knockout	72hpf	49350553	27917071	19967746
her3_38aa_3_72hpf	Her3 38aa knockout	72hpf	46738694	28112067	20179646
her3-MO_1_24hpf	Her3 morpholino	24hpf	48877661	29967917	22725251
her3-MO_2_24hpf	Her3 morpholino	24hpf	49586888	30258277	22916148
her3-MO_3_24hpf	Her3 morpholino	24hpf	47379604	28928591	21876786
mm-MO_1_24hpf	Mismatched morpholino control	24hpf	49499419	30305893	23157861
mm-MO_2_24hpf	Mismatched morpholino control	24hpf	49391518	30619094	23321933
mm-MO_3_24hpf	Mismatched morpholino control	24hpf	51015088	28147421	20963922
WIK_1_24hpf	WIK control	24hpf	43094216	19599628	14422416
WIK_2_24hpf	WIK control	24hpf	43614423	25910231	19733114
WIK_3_24hpf	WIK control	24hpf	43641082	25965185	19744775
WIK_1_72hpf	WIK control	72hpf	50434663	28011848	20146320
WIK_2_72hpf	WIK control	72hpf	44191582	25261205	18357179
WIK_3_72hpf	WIK control	72hpf	44482266	25807181	18696707
Table S1: Read counts for each sample. Sequenced reads, aligned reads, and genic reads are listed for each sample.
