## Supplemental Tables for "Zebrafish *her3* knockout impacts developmental and cancer-related gene signatures": Table S2.xlsx

### Sheet: Sheet1
Shared Downregulated Genes
		24hpf			72hpf
Gene	gene_name	LogFC	P-value	FDR	LogFC	P-value	FDR
ENSDARG00000099091	CU929418.1	-9.61085	9.98114e-26	5.19412e-23	-9.00452	1.17103e-35	3.97967e-33
ENSDARG00000039682	si:ch211-121a2.2	-9.19002	3.9018e-44	8.80753e-41	-9.02676	1.69748e-39	6.2125e-37
ENSDARG00000117717	CABZ01079276.1	-9.08814	8.79096e-13	1.11482e-10	-7.47181	3.31653e-11	1.67509e-09
ENSDARG00000060662	prf1.9	-8.70033	4.41488e-28	2.62255e-25	-6.02769	2.87744e-34	8.88979e-32
ENSDARG00000096548	CR925879.1	-8.53876	7.22353e-24	3.01957e-21	-7.81351	1.20358e-22	1.85922e-20
ENSDARG00000092379	si:dkeyp-51b9.3	-8.16095	9.04328e-24	3.5813e-21	-10.0557	4.22041e-62	4.78092e-59
ENSDARG00000096978	CU972512.1	-7.42004	4.95031e-76	5.58716e-72	-6.31182	1.30448e-53	9.12713e-51
ENSDARG00000103964	si:dkeyp-104b3.21	-7.05601	1.61447e-12	1.94884e-10	-5.56281	1.34353e-16	1.23881e-14
ENSDARG00000094500	si:ch211-238e22.4	-6.70642	8.42129e-08	4.56956e-06	-6.12495	1.17793e-06	2.64856e-05
ENSDARG00000104134	BX323793.1	-6.57453	1.20259e-10	1.11254e-08	-6.17056	8.52928e-08	2.44167e-06
ENSDARG00000092040	CR391910.1	-6.28351	9.99173e-07	4.15622e-05	-4.96925	1.71495e-10	7.9526e-09
ENSDARG00000040487	zgc:113176	-6.1365	2.44164e-58	9.56432e-55	-5.77512	6.88393e-78	1.48874e-74
ENSDARG00000043796	ms4a17a.7	-6.07053	3.03948e-12	3.50052e-10	-3.29642	9.62784e-11	4.58074e-09
ENSDARG00000074213	eif3bb	-6.06747	4.37294e-05	0.00114248	-4.38397	1.06984e-29	2.62375e-27
ENSDARG00000093852	si:dkey-19a16.1	-5.97102	1.27163e-13	1.88846e-11	-3.83278	6.48185e-08	1.91339e-06
ENSDARG00000073985	pctp	-5.96733	2.46532e-05	0.000702648	-5.69664	1.04308e-18	1.18727e-16
ENSDARG00000100234	BX511246.1	-5.94309	3.98879e-29	2.72845e-26	-6.04835	2.1412e-15	1.7093e-13
ENSDARG00000112493	BX088712.5	-5.74264	4.63148e-05	0.00119909	-6.75278	9.54808e-09	3.34029e-07
ENSDARG00000099710	BX284696.1	-5.73934	1.5177e-37	1.80311e-34	-4.98928	4.78878e-29	1.1392e-26
ENSDARG00000113519	BX088712.6	-5.69628	0.00018395	0.00386261	-5.26061	9.98989e-12	5.45068e-10
ENSDARG00000117674	BX323444.2	-5.59568	2.71446e-05	0.000763057	-2.935	0.000943947	0.00861026
ENSDARG00000074510	mhc2bl	-5.50402	4.34399e-05	0.0011373	-5.48132	5.21967e-05	0.000757138
ENSDARG00000117659	CABZ01079280.1	-5.26319	1.06426e-40	1.71597e-37	-4.65317	1.71501e-74	3.13834e-71
ENSDARG00000115161	CABZ01069162.1	-5.22883	1.01245e-25	5.19412e-23	-6.77507	1.94816e-141	2.31724e-137
ENSDARG00000039501	ugt2a6	-5.18349	5.8268e-40	8.76856e-37	-5.03261	1.07655e-18	1.21952e-16
ENSDARG00000099233	si:zfos-2372e4.1	-5.1688	1.02217e-06	4.21819e-05	-3.34244	8.19909e-09	2.90944e-07
ENSDARG00000030094	malb	-5.14658	4.2359e-41	7.35515e-38	-4.95859	1.14018e-54	9.35304e-52
ENSDARG00000078912	si:ch73-24k9.2	-5.05918	2.73572e-28	1.71537e-25	-2.6169	1.00193e-10	4.74799e-09
ENSDARG00000058570	ccl27a	-4.42852	1.34615e-09	1.01627e-07	-3.66483	1.3895e-24	2.52326e-22
ENSDARG00000056214	gnrh3	-4.26743	3.76191e-06	0.000136086	-4.75377	1.12528e-31	3.04195e-29
ENSDARG00000095707	BX322665.2	-4.13383	0.00538008	0.0549026	-3.79864	0.000125136	0.0015885
ENSDARG00000013022	si:ch211-59h6.1	-4.12585	1.33878e-05	0.000406735	-4.67433	1.63728e-18	1.83722e-16
ENSDARG00000045089	si:ch211-270n8.1	-4.07046	3.1166e-39	4.13829e-36	-1.52866	3.41877e-05	0.000530869
ENSDARG00000090869	FO904898.4	-3.8902	1.51135e-10	1.36463e-08	-2.50024	3.87483e-05	0.000591893
ENSDARG00000100246	FP016234.1	-3.82361	3.41282e-09	2.46126e-07	-3.29838	2.05512e-08	6.71556e-07
ENSDARG00000004177	fam169ab	-3.8161	8.33201e-05	0.00197562	-2.4381	3.70681e-09	1.39087e-07
ENSDARG00000089887	mmp20a	-3.80999	0.00017215	0.00364209	-2.28551	0.000129308	0.00163275
ENSDARG00000039684	sirt5	-3.8087	3.84414e-23	1.47074e-20	-4.32461	6.56329e-47	3.2528e-44
ENSDARG00000091996	tcnbb	-3.66483	8.99299e-08	4.8333e-06	-1.75007	1.00859e-49	5.45301e-47
ENSDARG00000042350	syt1b	-3.60938	0.00110961	0.0165328	-1.6631	0.010515	0.0569366
ENSDARG00000091287	ebf3b	-3.54521	3.51653e-07	1.64345e-05	-3.13296	3.47125e-10	1.53776e-08
ENSDARG00000117609	CABZ01079281.1	-3.41509	3.86643e-22	1.3637e-19	-2.48117	1.95995e-50	1.1372e-47
ENSDARG00000108098	CR759952.1	-3.38585	0.00184752	0.0242122	-4.86193	2.26319e-10	1.02746e-08
ENSDARG00000056079	l3mbtl2	-3.36601	8.66001e-13	1.10442e-10	-2.13629	2.03408e-12	1.20972e-10
ENSDARG00000027316	tcp11l2	-3.34739	4.57089e-39	5.73215e-36	-3.01972	1.49868e-137	8.91304e-134
ENSDARG00000076402	nat16l	-3.32206	6.4751e-11	6.21968e-09	-1.92286	1.52787e-15	1.23208e-13
ENSDARG00000056535	pla2g4f.1	-3.32165	3.48161e-14	5.53454e-12	-4.06355	2.97647e-44	1.31125e-41
ENSDARG00000077706	CR749163.1	-3.30799	2.06301e-17	4.85088e-15	-1.51914	4.43839e-06	8.68297e-05
ENSDARG00000052855	ctso	-3.30705	4.89603e-20	1.49349e-17	-3.43781	6.13731e-23	9.66891e-21
ENSDARG00000092949	si:ch73-366i20.1	-3.27458	8.57423e-19	2.38946e-16	-4.4729	2.25901e-36	7.90289e-34
ENSDARG00000114484	CT027583.2	-3.26441	0.0002592	0.00513464	-2.85045	0.00201737	0.015797
ENSDARG00000086483	si:ch211-132p1.4	-3.26103	1.70903e-05	0.000508274	-1.54574	5.13583e-05	0.00074817
ENSDARG00000069796	znf1124	-3.24907	4.25871e-36	4.80659e-33	-2.79446	4.00568e-46	1.86845e-43
ENSDARG00000079111	actc1c	-3.23769	1.16253e-34	1.19281e-31	-2.33846	3.64224e-105	1.23779e-101
ENSDARG00000091860	zgc:194007	-3.20676	1.98565e-07	9.85098e-06	-2.30508	1.80154e-07	4.8208e-06
ENSDARG00000009196	anxa3a	-3.10709	6.21163e-82	1.40215e-77	-2.17411	6.94684e-57	6.35609e-54
ENSDARG00000117241	CABZ01067657.1	-3.0784	1.52368e-18	4.00458e-16	-2.48429	5.15811e-43	2.15274e-40
ENSDARG00000117710	BX323444.3	-3.0458	2.12734e-05	0.000618025	-3.44745	0.0014671	0.0122804
ENSDARG00000105655	BX571811.2	-3.03372	7.5043e-07	3.22043e-05	-3.44514	0.0012197	0.0105973
ENSDARG00000076391	npm2a	-3.02988	1.05526e-07	5.59164e-06	-1.96887	0.0173193	0.0820357
ENSDARG00000056235	smndc1	-3.0285	6.34372e-45	1.59107e-41	-2.87152	2.78987e-115	1.10614e-111
ENSDARG00000100732	si:dkeyp-93h6.1	-2.93468	0.00680712	0.0651077	-3.13664	9.06078e-06	0.00016454
ENSDARG00000022832	bnip4	-2.90209	3.16687e-28	1.93205e-25	-2.37347	7.17287e-27	1.52353e-24
ENSDARG00000114386	CABZ01063034.1	-2.8737	0.000352414	0.00661097	-2.84869	0.00188062	0.0149426
ENSDARG00000079199	megf6a	-2.85475	5.46147e-11	5.29106e-09	-2.3567	2.89416e-08	9.13119e-07
ENSDARG00000100159	angptl1b	-2.8457	1.85244e-12	2.17787e-10	-2.25961	9.34915e-22	1.39004e-19
ENSDARG00000092137	si:dkey-4i23.5	-2.84037	5.8598e-09	3.97217e-07	-2.59259	9.20421e-11	4.41449e-09
ENSDARG00000116928	CABZ01059408.1	-2.83935	5.83014e-09	3.96397e-07	-3.11171	4.84307e-23	7.68078e-21
ENSDARG00000008757	entpd6	-2.83206	1.76449e-28	1.17146e-25	-3.09324	9.15176e-58	9.46571e-55
ENSDARG00000019588	chico	-2.8123	9.14921e-59	5.16313e-55	-2.50565	1.66466e-56	1.41431e-53
ENSDARG00000052746	grinab	-2.79088	8.8931e-26	4.77962e-23	-1.64058	8.62423e-15	6.4314e-13
ENSDARG00000041119	ceacam1	-2.77883	2.46986e-33	2.323e-30	-1.7562	1.29214e-21	1.8858e-19
ENSDARG00000075826	msh4	-2.76165	9.60596e-06	0.000308443	-1.97778	6.838e-17	6.61257e-15
ENSDARG00000095752	CR377211.4	-2.75494	3.21427e-08	1.8944e-06	-2.26331	4.85635e-05	0.000713134
ENSDARG00000092792	rprm3	-2.73953	0.0067692	0.0648728	-2.44435	1.70142e-19	2.02375e-17
ENSDARG00000095943	BX324207.1	-2.70682	0.000111284	0.00251705	-2.06042	0.00131462	0.0112374
ENSDARG00000095133	si:ch211-165f21.2	-2.70455	0.000246582	0.0049301	-3.51301	5.22429e-10	2.25146e-08
ENSDARG00000056762	zgc:172079	-2.70279	5.99613e-10	4.85128e-08	-4.21065	2.7127e-06	5.63602e-05
ENSDARG00000102641	CR925761.3	-2.68849	3.79212e-10	3.18214e-08	-1.69571	0.00414389	0.0279419
ENSDARG00000104629	SLC16A6	-2.66909	2.88897e-07	1.36714e-05	-2.39973	4.53559e-06	8.85128e-05
ENSDARG00000075033	GTPBP8	-2.66209	8.52373e-08	4.61406e-06	-2.65999	7.07771e-17	6.81666e-15
ENSDARG00000075737	zgc:165518	-2.64262	4.25586e-07	1.93338e-05	-1.74408	0.0156857	0.0763549
ENSDARG00000090107	zmp:0000000984	-2.61888	0.000546201	0.0093831	-1.7261	9.38515e-08	2.66424e-06
ENSDARG00000002021	pygb	-2.61025	3.30986e-12	3.75445e-10	-1.92113	1.54401e-16	1.41271e-14
ENSDARG00000095922	CR855300.1	-2.51939	9.46646e-25	4.36095e-22	-2.67896	1.38101e-32	4.00644e-30
ENSDARG00000074527	chst15	-2.44003	6.73153e-07	2.93341e-05	-3.01955	1.09942e-21	1.62447e-19
ENSDARG00000042509	glod4	-2.43734	7.76052e-08	4.2416e-06	-1.92694	1.72304e-07	4.64206e-06
ENSDARG00000102175	hamp	-2.40728	0.00186773	0.0244124	-2.16806	1.10599e-23	1.87931e-21
ENSDARG00000113027	BX005073.3	-2.39826	3.29052e-09	2.38067e-07	-2.54713	1.58185e-09	6.32447e-08
ENSDARG00000109671	CR550302.3	-2.38517	5.81297e-06	0.000198812	-2.65593	5.3666e-09	1.96712e-07
ENSDARG00000040971	zgc:92606	-2.34304	4.07037e-19	1.1485e-16	-1.50876	7.49781e-50	4.14803e-47
ENSDARG00000037398	zgc:113229	-2.28796	1.46678e-06	5.8507e-05	-1.73226	0.0108729	0.0584007
ENSDARG00000087197	ros1	-2.27133	0.000424053	0.00762722	-2.01145	1.66566e-08	5.57305e-07
ENSDARG00000102888	gpr39	-2.26397	4.85019e-09	3.37912e-07	-3.30869	3.83292e-07	9.5378e-06
ENSDARG00000103037	CR848788.1	-2.26099	0.000720267	0.0116884	-1.51969	0.000497301	0.00510587
ENSDARG00000103197	si:ch211-227e10.1	-2.24951	0.00902925	0.0796473	-1.89174	2.23408e-07	5.87904e-06
ENSDARG00000098915	si:ch211-216p19.5	-2.22837	0.00640373	0.0623067	-2.79972	4.55635e-07	1.11284e-05
ENSDARG00000078707	sema7a	-2.22674	2.12856e-11	2.21419e-09	-1.56267	4.1043e-14	2.89724e-12
ENSDARG00000013685	vsig8b	-2.19369	1.62714e-12	1.95369e-10	-2.22262	2.29388e-13	1.50743e-11
ENSDARG00000093787	CR450686.3	-2.16769	5.20084e-06	0.000180613	-2.24473	5.24869e-05	0.000760421
ENSDARG00000054934	zgc:101765	-2.16588	7.50911e-16	1.58414e-13	-1.71759	2.55537e-07	6.63644e-06
ENSDARG00000036878	sh3bgrl2	-2.13301	0.000145544	0.00314426	-2.42019	2.7147e-11	1.39482e-09
ENSDARG00000092903	C18H15orf48	-2.08095	1.39667e-06	5.60978e-05	-1.68777	6.25581e-07	1.4839e-05
ENSDARG00000067593	sco1	-2.07969	6.10546e-11	5.88968e-09	-2.07944	4.49519e-11	2.21859e-09
ENSDARG00000116618	si:ch73-27e22.8	-2.06358	0.00917466	0.0806479	-4.49926	8.48988e-12	4.70102e-10
ENSDARG00000102733	EMC4	-2.06247	0.000332807	0.0063024	-1.57482	2.26289e-15	1.8004e-13
ENSDARG00000040988	tpi1b	-2.04219	1.22943e-46	3.96454e-43	-1.64918	3.58159e-54	2.74847e-51
ENSDARG00000104284	CABZ01049361.1	-2.02194	0.000332169	0.00629883	-2.25843	0.00159199	0.0131135
ENSDARG00000104301	zgc:193726	-1.99571	1.87459e-06	7.32095e-05	-1.59862	1.12024e-05	0.00019858
ENSDARG00000075855	adgre10	-1.97092	0.00297267	0.0351165	-2.02851	7.28701e-05	0.00100409
ENSDARG00000055238	kif17	-1.93029	0.0014671	0.0204172	-2.43171	1.34038e-08	4.56825e-07
ENSDARG00000012945	tnfsf13b	-1.89977	0.00023502	0.0047367	-2.59625	1.8267e-16	1.64603e-14
ENSDARG00000091930	si:ch211-12e13.1	-1.86899	9.92237e-05	0.00227851	-1.8403	0.0158865	0.0770894
ENSDARG00000074663	zgc:162183	-1.82099	3.68726e-13	5.0444e-11	-2.06603	3.45048e-11	1.73539e-09
ENSDARG00000097453	si:ch211-225b7.5	-1.81805	7.85861e-13	1.00791e-10	-2.34741	1.75766e-15	1.40784e-13
ENSDARG00000096083	si:dkey-21h14.8	-1.79987	7.55705e-10	6.02775e-08	-2.14758	6.06814e-12	3.44523e-10
ENSDARG00000042332	plin2	-1.79343	0.00106	0.0159664	-2.28731	5.76932e-05	0.000823807
ENSDARG00000103996	spdl1	-1.78939	5.68537e-09	3.88897e-07	-1.9456	7.14928e-08	2.08827e-06
ENSDARG00000101748	si:ch211-24o8.4	-1.78149	0.00123243	0.0179124	-2.01291	0.000906784	0.00835456
ENSDARG00000040683	MEP1B	-1.77385	0.00864116	0.0771891	-2.09643	4.8087e-06	9.30035e-05
ENSDARG00000097333	CT573342.1	-1.75751	4.8399e-10	3.98727e-08	-1.55229	2.37015e-05	0.00038566
ENSDARG00000091800	zgc:174260	-1.73286	6.41146e-06	0.000215165	-2.05908	0.0115117	0.0608411
ENSDARG00000060126	acyp1	-1.70525	4.31776e-14	6.76838e-12	-1.70669	1.45017e-35	4.8589e-33
ENSDARG00000057273	alox5a	-1.68987	8.06783e-05	0.0019266	-2.9182	2.07278e-10	9.44623e-09
ENSDARG00000098176	si:rp71-1h20.5	-1.68346	9.72888e-06	0.000311062	-1.97283	4.38424e-18	4.74076e-16
ENSDARG00000100799	CR381540.1	-1.6759	0.00815455	0.0740139	-1.5819	2.98718e-08	9.39973e-07
ENSDARG00000094557	nupr1b	-1.65807	4.32129e-09	3.04827e-07	-2.04274	1.14367e-46	5.55241e-44
ENSDARG00000073893	dnase2	-1.64098	3.14942e-13	4.41564e-11	-1.76761	2.10854e-17	2.14359e-15
ENSDARG00000045167	dlgap5	-1.63096	7.17239e-07	3.10753e-05	-1.80475	3.75705e-16	3.2859e-14
ENSDARG00000113897	CT955962.1	-1.63033	0.000315933	0.00603346	-2.73538	4.78258e-07	1.16332e-05
ENSDARG00000105454	AL928854.1	-1.59753	8.82346e-06	0.000286166	-2.2306	1.14363e-10	5.37663e-09
ENSDARG00000045708	adm2a	-1.58645	0.00116006	0.0170927	-1.72834	1.04921e-06	2.38848e-05
ENSDARG00000097693	si:ch211-248a14.8	-1.58197	0.000448276	0.00798654	-3.77758	1.25652e-17	1.3053e-15
ENSDARG00000117644	CR450780.3	-1.54659	6.9346e-07	3.01028e-05	-1.83104	1.33592e-06	2.96733e-05
Shared Upregulated Genes
		24hpf			72hpf
Gene	gene name	LogFC	P-value	FDR	LogFC	P-value	FDR
ENSDARG00000088251	lgals17	10.0323	1.64137e-30	1.32324e-27	9.74578	3.18278e-51	1.94142e-48
ENSDARG00000113271	CABZ01056628.1	6.21744	2.72704e-07	1.29868e-05	5.93039	9.65388e-20	1.18379e-17
ENSDARG00000105746	LO018124.1	5.14415	6.99167e-14	1.06637e-11	1.57448	6.48201e-05	0.000912429
ENSDARG00000088408	si:ch211-171h4.7	5.13341	2.28382e-18	5.9256e-16	8.26135	3.71997e-24	6.45945e-22
ENSDARG00000096522	si:ch211-176g6.1	3.81054	2.94363e-13	4.15292e-11	4.02276	2.05578e-17	2.09893e-15
ENSDARG00000069966	alox5b.3	3.78812	1.32264e-39	1.86599e-36	1.77583	3.10135e-11	1.58322e-09
ENSDARG00000099292	CR847534.1	3.75217	8.90815e-25	4.18924e-22	3.0293	1.42565e-12	8.54275e-11
ENSDARG00000092522	nnt2	3.53433	2.67241e-08	1.60865e-06	3.77421	1.53005e-63	1.9157e-60
ENSDARG00000095369	zgc:112966	3.51258	9.15449e-13	1.15444e-10	2.77388	1.30044e-20	1.75774e-18
ENSDARG00000105659	CR394555.1	3.35718	1.61027e-08	1.0297e-06	2.93753	0.000369142	0.00398254
ENSDARG00000097247	BX322555.3	3.32552	4.86975e-12	5.38848e-10	1.99053	3.34609e-20	4.21164e-18
ENSDARG00000100427	BX547934.2	3.19591	1.32785e-13	1.94621e-11	3.29696	9.82221e-54	7.08062e-51
ENSDARG00000101320	si:dkey-50i6.5	3.06112	9.69208e-14	1.46832e-11	2.22378	1.0822e-16	1.00959e-14
ENSDARG00000113654	CU861574.1	3.05797	5.75239e-06	0.000197339	3.0264	2.31573e-08	7.51554e-07
ENSDARG00000002571	tmod2	3.05484	1.37266e-24	6.07549e-22	2.99292	1.06241e-86	2.52738e-83
ENSDARG00000108987	si:dkey-7i4.19	3.03828	1.04702e-13	1.57562e-11	2.38529	3.72328e-10	1.64024e-08
ENSDARG00000117451	CR759887.4	3.01556	1.09732e-10	1.02355e-08	3.55228	2.42941e-15	1.91369e-13
ENSDARG00000101802	LO018493.1	2.93191	0.000409729	0.00745109	1.62559	0.0211831	0.0948831
ENSDARG00000038713	tep1	2.90467	1.73661e-21	5.68123e-19	2.15891	3.48671e-07	8.75875e-06
ENSDARG00000002347	cyp11a1	2.9019	1.5635e-10	1.40609e-08	1.67741	0.00876586	0.0496384
ENSDARG00000087107	si:ch73-222h13.1	2.86945	1.03975e-34	1.11763e-31	3.51093	2.15433e-63	2.56246e-60
ENSDARG00000096540	BX901898.1	2.80206	4.40286e-09	3.09613e-07	2.79883	6.23396e-10	2.63879e-08
ENSDARG00000037403	hspa8b	2.79734	1.00849e-14	1.75113e-12	2.15816	2.8315e-27	6.17968e-25
ENSDARG00000105558	btr07	2.77622	3.86762e-07	1.7756e-05	3.78425	2.19475e-13	1.44629e-11
ENSDARG00000095941	CT573247.1	2.77444	3.93466e-14	6.21099e-12	4.02729	1.47978e-08	4.99325e-07
ENSDARG00000097595	BX682556.3	2.77369	1.73836e-05	0.000516315	2.52453	0.000411631	0.00436961
ENSDARG00000094471	CU137648.1	2.73481	1.18594e-08	7.69258e-07	1.84324	0.0205995	0.0931992
ENSDARG00000099759	BX510342.1	2.66424	2.09207e-10	1.80936e-08	2.03877	2.04166e-06	4.36771e-05
ENSDARG00000095949	si:dkey-22i16.9	2.64663	3.31503e-14	5.38346e-12	6.09046	5.47772e-41	2.0684e-38
ENSDARG00000113971	LO018181.1	2.63766	6.05299e-08	3.3571e-06	2.48959	4.1947e-16	3.64189e-14
ENSDARG00000098191	si:dkey-16l2.20	2.6219	1.76407e-31	1.47483e-28	2.98505	8.57294e-31	2.24112e-28
ENSDARG00000103717	CT978957.2	2.52484	7.47624e-15	1.32883e-12	2.38405	0.00284126	0.0208356
ENSDARG00000111799	znf1011	2.43922	1.27965e-12	1.58711e-10	3.77859	2.57612e-14	1.83483e-12
ENSDARG00000094890	si:ch211-163b2.4	2.40606	5.26871e-26	2.90074e-23	2.66217	1.03488e-32	3.03935e-30
ENSDARG00000059919	zgc:162613	2.34733	1.027e-05	0.000325597	5.93848	5.14564e-16	4.41912e-14
ENSDARG00000057010	si:dkey-154b15.1	2.34453	3.68628e-15	6.9342e-13	1.66015	7.32744e-10	3.06349e-08
ENSDARG00000104547	BX005367.1	2.32956	3.26601e-06	0.000119876	2.20235	1.34732e-07	3.69256e-06
ENSDARG00000097551	si:dkey-7i4.15	2.29377	2.71111e-17	6.24467e-15	1.57218	1.131e-09	4.63088e-08
ENSDARG00000107748	BX511252.1	2.28272	5.78904e-05	0.00145844	1.61365	0.00241507	0.0182012
ENSDARG00000117340	CR457444.8	2.17013	2.46483e-11	2.51758e-09	4.95009	1.00239e-25	1.98715e-23
ENSDARG00000040984	hspa13	2.15252	6.88176e-22	2.35367e-19	1.89584	7.82445e-35	2.51535e-32
ENSDARG00000114307	CR354612.1	2.13019	5.34658e-05	0.00136064	2.24871	2.40276e-10	1.08462e-08
ENSDARG00000114743	si:dkey-11d20.1	2.06925	7.32109e-12	7.98352e-10	2.14038	1.30916e-08	4.46824e-07
ENSDARG00000075898	spata7	2.02898	1.09265e-13	1.6334e-11	1.86414	9.2976e-41	3.45595e-38
ENSDARG00000095944	si:ch73-103b2.1	1.99397	1.28984e-10	1.17877e-08	2.99352	2.25331e-25	4.28831e-23
ENSDARG00000102247	CU463038.2	1.95578	0.00880139	0.0783105	1.82899	6.23273e-05	0.000883614
ENSDARG00000114843	CR450805.1	1.94855	3.18365e-06	0.000117234	3.24282	0.000118659	0.00152748
ENSDARG00000103889	mettl17	1.9139	4.54473e-05	0.00118189	2.1491	1.25958e-27	2.80038e-25
ENSDARG00000063009	catip	1.89616	3.02083e-15	5.73019e-13	1.79543	1.26491e-22	1.94135e-20
ENSDARG00000097657	si:dkey-7i4.16	1.8905	0.00294349	0.0348692	2.71702	0.000122101	0.00156248
ENSDARG00000100332	CABZ01084942.1	1.85723	0.00622004	0.0609143	7.30479	4.64179e-14	3.23823e-12
ENSDARG00000106343	LO018254.1	1.83108	3.35887e-06	0.000123084	1.77904	0.00192036	0.0152075
ENSDARG00000102776	cxcl19	1.83044	0.00117668	0.0173037	2.11876	5.34776e-07	1.28503e-05
ENSDARG00000091185	FP017295.1	1.83036	3.71523e-22	1.33117e-19	2.06478	2.27628e-23	3.70893e-21
ENSDARG00000102528	AL935126.1	1.78394	1.54747e-07	7.81456e-06	2.26607	7.60908e-07	1.78689e-05
ENSDARG00000095051	si:ch211-236l14.1	1.75809	2.51568e-06	9.53508e-05	1.51754	0.00074202	0.00706359
ENSDARG00000079664	zgc:172341	1.73922	1.31975e-11	1.39209e-09	2.09896	1.56557e-24	2.82147e-22
ENSDARG00000023176	tdo2b	1.7304	0.00802218	0.0732543	3.79263	1.3369e-07	3.67247e-06
ENSDARG00000102540	CR450832.1	1.71941	1.13587e-14	1.94242e-12	2.39682	2.67527e-46	1.27284e-43
ENSDARG00000092626	zgc:174931	1.6704	7.44619e-06	0.000247545	1.52127	0.000170261	0.00206861
ENSDARG00000096331	si:ch73-248e21.7	1.66384	6.08261e-13	8.07663e-11	3.20102	3.81883e-11	1.91255e-09
ENSDARG00000087017	si:dkey-11k2.7	1.59322	0.00897217	0.0792497	1.56979	7.41805e-05	0.00101652
ENSDARG00000069192	zgc:163030	1.57928	1.2784e-09	9.71625e-08	2.40654	1.27978e-63	1.69137e-60
ENSDARG00000099476	zgc:174863	1.57089	1.41972e-07	7.25051e-06	1.78308	6.4236e-17	6.26489e-15
ENSDARG00000027639	zgc:165539	1.53121	3.11103e-09	2.25804e-07	2.15669	0.00243676	0.0183211
ENSDARG00000057477	lrrc28	1.52078	2.51757e-06	9.53508e-05	1.96873	2.48796e-05	0.000401533
ENSDARG00000094994	si:dkey-106c17.2	1.51973	1.37409e-12	1.68573e-10	2.2002	1.63187e-10	7.59697e-09
ENSDARG00000094518	si:ch211-125e6.8	1.51916	1.2057e-06	4.90283e-05	1.73491	2.02151e-11	1.06158e-09
ENSDARG00000054588	cox6a2	1.51282	0.00384298	0.0427316	2.28003	1.52365e-11	8.09065e-10
ENSDARG00000093111	si:ch211-209l18.2	1.50774	9.92632e-11	9.33612e-09	1.67419	1.33068e-15	1.08782e-13
Table S2: A subset of up- and downregulated genes are shared between 24hpf and 72hpf her3 knockout fish. A list of all shared significantly up- and downregulated genes. The logFC, p-values, and FDR values are listed for each gene.
