## Supplemental Tables for "Zebrafish *her3* knockout impacts developmental and cancer-related gene signatures": Table S3.xlsx

### Sheet: deNovoMotifList
Comparison	Motif	Consensus	BinderGuess	NumTargetSeqs	NumBackgroundSeqs	pval
her3_38aa_24hpf_WIK_24hpf	motif1	GACGYCCAWA	PB0133.1_Hic1_2/Jaspar(0.584)	23.0(9.50%)	199.8(1.34%)	1e-11
her3_38aa_24hpf_WIK_24hpf	motif2	AGATGATTCT	PRDM9(Zf)/Testis-DMC1-ChIP-Seq(GSE35498)/Homer(0.650)	17.0(7.02%)	110.7(0.74%)	1e-10
her3_38aa_24hpf_WIK_24hpf	motif3	TAAAGACTAMAC	FOXP3/MA0850.1/Jaspar(0.590)	18.0(7.44%)	128.0(0.86%)	1e-10
her3_38aa_24hpf_WIK_24hpf	motif4	CAATGTTTAATA	Foxq1/MA0040.1/Jaspar(0.727)	9.0(3.72%)	13.9(0.09%)	1e-10
her3_38aa_24hpf_WIK_24hpf	motif5	TGGACACTTG	PB0134.1_Hnf4a_2/Jaspar(0.681)	20.0(8.26%)	171.3(1.15%)	1e-10
her3_38aa_24hpf_WIK_24hpf	motif6	AGTAAATGCTTT	BARHL2/MA0635.1/Jaspar(0.616)	32.0(13.22%)	480.5(3.22%)	1e-10
her3_38aa_24hpf_WIK_24hpf	motif7	GCACTGATCATC	PH0017.1_Cux1_2/Jaspar(0.676)	10.0(4.13%)	27.0(0.18%)	1e-09
her3_38aa_24hpf_WIK_24hpf	motif8	GCCAGTCNACAK	FOXA1/MA0148.4/Jaspar(0.626)	43.0(17.77%)	911.0(6.11%)	1e-09
her3_38aa_24hpf_WIK_24hpf	motif9	TTACAAGGCA	TATA-Box(TBP)/Promoter/Homer(0.635)	14.0(5.79%)	89.9(0.60%)	1e-09
her3_38aa_24hpf_WIK_24hpf	motif10	TTTCCTGCTCTT	IKZF1/MA1508.1/Jaspar(0.679)	7.0(2.89%)	9.2(0.06%)	1e-08
her3_38aa_24hpf_WIK_24hpf	motif11	CTCGGTATGTAA	HLF(bZIP)/HSC-HLF.Flag-ChIP-Seq(GSE69817)/Homer(0.608)	7.0(2.89%)	9.7(0.07%)	1e-08
her3_38aa_24hpf_WIK_24hpf	motif12	TGGTGTAATG	PH0164.1_Six4/Jaspar(0.706)	19.0(7.85%)	202.8(1.36%)	1e-08
her3_38aa_24hpf_WIK_24hpf	motif13	AAATAAAGCATA	PBX2/MA1113.2/Jaspar(0.686)	35.0(14.46%)	677.9(4.55%)	1e-08
her3_38aa_24hpf_WIK_24hpf	motif14	CTGTTTTGCC	PB0141.1_Isgf3g_2/Jaspar(0.754)	17.0(7.02%)	163.4(1.10%)	1e-08
her3_38aa_24hpf_WIK_24hpf	motif15	GAGAAAACCC	MF0003.1_REL_class/Jaspar(0.663)	23.0(9.50%)	317.9(2.13%)	1e-08
her3_38aa_24hpf_WIK_24hpf	motif16	GGTGTATTAGTG	Foxh1(Forkhead)/hESC-FOXH1-ChIP-Seq(GSE29422)/Homer(0.644)	5.0(2.07%)	1.3(0.01%)	1e-08
her3_38aa_24hpf_WIK_24hpf	motif17	ACTGAATGTA	PB0028.1_Hbp1_1/Jaspar(0.702)	20.0(8.26%)	238.7(1.60%)	1e-08
her3_38aa_24hpf_WIK_24hpf	motif18	YCATATKGWTGG	OLIG2/MA0678.1/Jaspar(0.662)	8.0(3.31%)	19.6(0.13%)	1e-08
her3_38aa_24hpf_WIK_24hpf	motif19	TCCCAGATGTGA	TWIST1/MA1123.2/Jaspar(0.773)	39.0(16.12%)	911.5(6.12%)	1e-07
her3_38aa_24hpf_WIK_24hpf	motif20	CAGACGTTGA	Smad4(MAD)/ESC-SMAD4-ChIP-Seq(GSE29422)/Homer(0.662)	9.0(3.72%)	40.5(0.27%)	1e-07
her3_38aa_24hpf_WIK_24hpf	motif21	GCTTTGTTAA	SOX10/MA0442.2/Jaspar(0.818)	18.0(7.44%)	225.8(1.52%)	1e-07
her3_38aa_24hpf_WIK_24hpf	motif22	ATTGGCCAATCA	NFYB/MA0502.2/Jaspar(0.778)	9.0(3.72%)	42.4(0.28%)	1e-07
her3_38aa_24hpf_WIK_24hpf	motif23	GCTAAACTTGTT	PB0175.1_Sox4_2/Jaspar(0.654)	8.0(3.31%)	33.0(0.22%)	1e-06
her3_38aa_24hpf_WIK_24hpf	motif24	AGMTTACWSM	Tgif2(Homeobox)/mES-Tgif2-ChIP-Seq(GSE55404)/Homer(0.656)	57.0(23.55%)	1751.8(11.76%)	1e-06
her3_38aa_24hpf_WIK_24hpf	motif25	CTGTGGTTTG	RUNX(Runt)/HPC7-Runx1-ChIP-Seq(GSE22178)/Homer(0.771)	24.0(9.92%)	454.0(3.05%)	1e-06
her3_38aa_24hpf_WIK_24hpf	motif26	ACCCCTTT	PB0118.1_Esrra_2/Jaspar(0.686)	9.0(3.72%)	118.2(0.79%)	0.001
her3_38aa_72hpf_WIK_72hpf	motif1	ACTGATTTCA	PH0037.1_Hdx/Jaspar(0.759)	24.0(10.39%)	237.3(1.61%)	1e-11
her3_38aa_72hpf_WIK_72hpf	motif2	AGACGGTCAC	Smad2(MAD)/ES-SMAD2-ChIP-Seq(GSE29422)/Homer(0.643)	13.0(5.63%)	46.8(0.32%)	1e-11
her3_38aa_72hpf_WIK_72hpf	motif3	CTGCCAGTCAYY	Pknox1(Homeobox)/ES-Prep1-ChIP-Seq(GSE63282)/Homer(0.730)	11.0(4.76%)	26.1(0.18%)	1e-11
her3_38aa_72hpf_WIK_72hpf	motif10	TGGTTTCTAAGG	CHR(?)/Hela-CellCycle-Expression/Homer(0.630)	9.0(3.90%)	16.7(0.11%)	1e-10
her3_38aa_72hpf_WIK_72hpf	motif11	TGTTTGATGTCC	MEIS1(var.2)/MA1639.1/Jaspar(0.784)	6.0(2.60%)	1.9(0.01%)	1e-10
her3_38aa_72hpf_WIK_72hpf	motif4	CTGACCTGTTTA	Foxo1/MA0480.1/Jaspar(0.715)	6.0(2.60%)	0.0(0.00%)	1e-10
her3_38aa_72hpf_WIK_72hpf	motif5	GTCGACAGACTC	Smad3(MAD)/NPC-Smad3-ChIP-Seq(GSE36673)/Homer(0.637)	17.0(7.36%)	115.9(0.79%)	1e-10
her3_38aa_72hpf_WIK_72hpf	motif6	CACACCACAGCT	RUNX-AML(Runt)/CD4+-PolII-ChIP-Seq(Barski_et_al.)/Homer(0.777)	7.0(3.03%)	3.9(0.03%)	1e-10
her3_38aa_72hpf_WIK_72hpf	motif7	GTTCAGTAAA	PB0005.1_Bbx_1/Jaspar(0.715)	23.0(9.96%)	243.6(1.65%)	1e-10
her3_38aa_72hpf_WIK_72hpf	motif8	AMMATRAAGCHC	SOX10/MA0442.2/Jaspar(0.616)	23.0(9.96%)	245.4(1.67%)	1e-10
her3_38aa_72hpf_WIK_72hpf	motif9	GKYAMACGAGTS	PB0203.1_Zfp691_2/Jaspar(0.655)	7.0(3.03%)	4.7(0.03%)	1e-10
her3_38aa_72hpf_WIK_72hpf	motif12	TGGGTCACCA	MafA(bZIP)/Islet-MafA-ChIP-Seq(GSE30298)/Homer(0.712)	12.0(5.19%)	50.4(0.34%)	1e-09
her3_38aa_72hpf_WIK_72hpf	motif13	AAAASCCAGCAT	Hand1::Tcf3/MA0092.1/Jaspar(0.636)	14.0(6.06%)	83.4(0.57%)	1e-09
her3_38aa_72hpf_WIK_72hpf	motif14	ARYGCAGAAGAG	OSR2/MA1646.1/Jaspar(0.614)	6.0(2.60%)	2.6(0.02%)	1e-09
her3_38aa_72hpf_WIK_72hpf	motif15	GGTTCATTGG	HOXD13/MA0909.2/Jaspar(0.720)	10.0(4.33%)	35.1(0.24%)	1e-08
her3_38aa_72hpf_WIK_72hpf	motif16	AGCAATCAGCAA	Mafb/MA0117.2/Jaspar(0.637)	19.0(8.23%)	200.4(1.36%)	1e-08
her3_38aa_72hpf_WIK_72hpf	motif17	AAACGTTTGT	PH0044.1_Homez/Jaspar(0.666)	22.0(9.52%)	280.2(1.90%)	1e-08
her3_38aa_72hpf_WIK_72hpf	motif18	GGCTGCATGT	Smad3(MAD)/NPC-Smad3-ChIP-Seq(GSE36673)/Homer(0.609)	15.0(6.49%)	118.3(0.80%)	1e-08
her3_38aa_72hpf_WIK_72hpf	motif19	TATCTTGAAAAA	PB0192.1_Tcfap2e_2/Jaspar(0.648)	9.0(3.90%)	26.1(0.18%)	1e-08
her3_38aa_72hpf_WIK_72hpf	motif20	AAWGCAATAGTA	ONECUT1/MA0679.2/Jaspar(0.712)	7.0(3.03%)	12.4(0.08%)	1e-08
her3_38aa_72hpf_WIK_72hpf	motif21	TTGGCACAAHTT	NFIA/MA0670.1/Jaspar(0.791)	9.0(3.90%)	33.7(0.23%)	1e-07
her3_38aa_72hpf_WIK_72hpf	motif22	GATTGGCTGTAA	NFY(CCAAT)/Promoter/Homer(0.700)	8.0(3.46%)	22.4(0.15%)	1e-07
her3_38aa_72hpf_WIK_72hpf	motif23	AACCCTGAGA	SIX1/MA1118.1/Jaspar(0.707)	12.0(5.19%)	79.8(0.54%)	1e-07
her3_38aa_72hpf_WIK_72hpf	motif24	TGATCAGCGVAA	PH0016.1_Cux1_1/Jaspar(0.604)	9.0(3.90%)	34.7(0.24%)	1e-07
her3_38aa_72hpf_WIK_72hpf	motif25	GTGTATATATAC	PB0163.1_Six6_2/Jaspar(0.847)	6.0(2.60%)	16.0(0.11%)	1e-06
her3_38aa_72hpf_WIK_72hpf	motif26	TYSMAMGCGT	Nr2e3/MA0164.1/Jaspar(0.658)	17.0(7.36%)	243.9(1.66%)	1e-06
her3_38aa_72hpf_WIK_72hpf	motif27	AATCATTATGAT	PB0079.1_Sry_1/Jaspar(0.718)	9.0(3.90%)	62.8(0.43%)	1e-05
her3_38aa_72hpf_WIK_72hpf	motif28	AAACAGTGTT	DMRT1(DM)/Testis-DMRT1-ChIP-Seq(GSE64892)/Homer(0.690)	38.0(16.45%)	1048.6(7.12%)	1e-05
her3_38aa_72hpf_WIK_72hpf	motif29	GATGATGATG	JUN/MA0488.1/Jaspar(0.662)	15.0(6.49%)	317.5(2.16%)	0.001
Table S3: A TBP motif and de novo sox10 motif were both significantly enriched in 24hpf and 72hpf her3 knockout zebrafish. A list of all identified significantly enriched motifs are shown. P-values, percent of targets, and percent background are listed for each motif.
