## Supplemental Tables for "Zebrafish *her3* knockout impacts developmental and cancer-related gene signatures": Table S4.xlsx

### Sheet: Sheet1
PCR Primers	Sequence	Product Size	PMID
PacI-her3 Forward	GAGGTTAATTAAAATTAACCCTCACTAAAGGGATGGCTGCAGCATCCAAC	-	this paper
AscI-her3 Reverse	GATCGGCGCGCCCCAAGGTCGCCAATAATT	-	this paper
CRISPR crRNA	Sequence	Product Size	PMID
her3_AE	GAATCAATTAAAGAGCCTTC	-	this paper
her3_AA	AAGTCATTATCTACGAGCGT	-	this paper
her3_ZA	GGGCAGTCATTAGCCTACCA	-	this paper
Morpholino	Sequence	Product Size	PMID
her3-MO1	5′-TGCAGCCATTGTCCTTAAATGCTCA-3'	-	15169758
mm-MO	5′-TGGAGGCATTGTGCTTAAATCCTGA-3′	-	15169758
HRMA Primers	Sequence	Product Size	PMID
her3 HRMA Forward	CTTCCAGGTTTCAAAACCAC	97 bp	this paper
her3 HRMA Reverse	TGTTAGAACAGGCGCTTTC		this paper
qPCR Primers	Sequence	Product Size	PMID
rpl13a Forward	CGGTCGTCTTTCCGCTATT	89bp	29869612
rpl13a Reverse	TTCCAGAGATGTTGATACCCTCAC		29869612
actinb1 Forward	CGAGCAGGAGATGGGAACC	102 bp	11923199
actinb1 Reverse	CAACGGAAACGCTCATTGC		11923199
her3 Forward	ATGGCTGCAGCATCCAACAG	175 bp	29869612
her3 Reverse	CCTTTTCCAGTTTTCGCTTGC		29869612
Table S4: List of all morpholino and primer sequences used.
